# Mapping of multiple neurotransmitter receptor subtypes and distinct protein complexes to the connectome

**DOI:** 10.1101/2023.10.02.560011

**Authors:** Piero Sanfilippo, Alexander J. Kim, Anuradha Bhukel, Juyoun Yoo, Pegah S. Mirshahidi, Vijaya Pandey, Harry Bevir, Ashley Yuen, Parmis S. Mirshahidi, Peiyi Guo, Hong-Sheng Li, James A. Wohlschlegel, Yoshinori Aso, S. Lawrence Zipursky

**Author notes:** Correspondence (S.L.Z.).

## Abstract

Neurons express different combinations of neurotransmitter receptor (NR) subunits and receive inputs from multiple neuron types expressing different neurotransmitters. Localizing NR subunits to specific synaptic inputs has been challenging. Here we use epitope tagged endogenous NR subunits, expansion light-sheet microscopy, and EM connectomics to molecularly characterize synapses in Drosophila. We show that in directionally selective motion sensitive neurons, different multiple NRs elaborated a highly stereotyped molecular topography with NR localized to specific domains receiving cell-type specific inputs. Developmental studies suggested that NRs or complexes of them with other membrane proteins determines patterns of synaptic inputs. In support of this model, we identify a transmembrane protein associated selectively with a subset of spatially restricted synapses and demonstrate through genetic analysis its requirement for synapse formation. We propose that mechanisms which regulate the precise spatial distribution of NRs provide a molecular cartography specifying the patterns of synaptic connections onto dendrites.
