## Supplementary material for "Mapping of multiple neurotransmitter receptor subtypes and distinct protein complexes to the connectome": Table S3

### Sheet: Sheet1
Table S3
Table of genotypes and staining conditions for each figure panel
Figure panel	Subpanel	Genotype	Fixative	mounting	Primary antibody	Secondary antibody
Figure 1
1B	nAChRα6-smOllas	w; nAChRalpha6-KDRT-smGdP-10xOllas/+;	addaxS	DPX	1:20 nc82 (anti-Brp, mouse IgG1), 1:10,000 rabbit anti-Ollas	1:500 goat anti-mouse IgG1 CF405S (Biotium), 1:500 goat anti-rabbit AF488 (Abcam)
	nAChRα7-smOllas	w, nAChRalpha7-KDRT-smGdP-10xOllas/+;;	addaxS	DPX	1:20 nc82 (anti-Brp, mouse IgG1), 1:10,000 rabbit anti-Ollas	1:500 goat anti-mouse IgG1 CF405S (Biotium), 1:500 goat anti-rabbit AF488 (Abcam)
1E	MBON14 panel	w, P{w+, pBPhsFlp2PEST}attP3; P{w+, 10xUAS-FRT-STOP-FRT-myrTdt-2A-KDR.PEST}attP5/+; P{R23C06-GAL4.DBD}attP2, PBac{R40B08-p65.AD}VK00027/nAChRβ1-KDRT-stop-KDRT-smGdP-10xHA	3% glyoxal fixative	DPX	1:10 nc82 (anti-Brp, mouse IgG1), 1:1,000 guinea pig anti-RFP, 1:100 rat anti-HA	1:500 goat anti-mouse CF633 (Biotium), 1:500 goat-anti-guinea pig AF568 (Invitrogen), 1:250 goat-anti-rat AF488 (Jackson)
	MBON13 panel	w, {w+, pBPhsFlp2PEST}attP3; {w+, 10xUAS-FRT-STOP-FRT-myrTdt-2A-KDR.PEST}attP5/+; P{R23C06-GAL4.DBD}attP2, PBac{R40B08-p65.AD}VK00027/nAChRβ1-KDRT-stop-KDRT-smGdP-10xHA	3% glyoxal fixative	DPX	1:10 nc82 (anti-Brp, mouse IgG1), 1:1,000 guinea pig anti-RFP, 1:100 rat anti-HA	1:500 goat anti-mouse CF633 (Biotium), 1:500 goat-anti-guinea pig AF568 (Invitrogen), 1:250 goat-anti-rat AF488 (Jackson)
1F	MBON14 panel	w, {w+, pBPhsFlp2PEST}attP3; {w+, 10xUAS-FRT-STOP-FRT-myrTdt-2A-KDR.PEST}attP5/+; P{R23C06-GAL4.DBD}attP2, PBac{R40B08-p65.AD}VK00027/Rdl-KDRT-STOP-KDRT-smGdP-10xV5	3% glyoxal fixative	DPX	1:10 nc82 (anti-Brp, mouse IgG1), 1:1,000 guinea pig anti-RFP, 1:500 chicken anti-V5	1:500 goat anti-mouse CF633 (Biotium), 1:500 goat-anti-guinea pig AF568 (Invitrogen), 1:250 goat-anti-chicken AF488 (Jackson)
	MBON13 panel	w, {w+, pBPhsFlp2PEST}attP3; {w+, 10xUAS-FRT-STOP-FRT-myrTdt-2A-KDR.PEST}attP5/+; P{R23C06-GAL4.DBD}attP2, PBac{R40B08-p65.AD}VK00027/Rdl-KDRT-STOP-KDRT-smGdP-10xV5	3% glyoxal fixative	DPX	1:10 nc82 (anti-Brp, mouse IgG1), 1:1,000 guinea pig anti-RFP, 1:500 chicken anti-V5	1:500 goat anti-mouse CF633 (Biotium), 1:500 goat-anti-guinea pig AF568 (Invitrogen), 1:250 goat-anti-chicken AF488 (Jackson)
1H, 1J		w, Cac-1XALFA;;nAChRβ1-KDRT-smGdP-10xHA	3% glyoxal fixative	ExLLSM	1:10 nc82 (anti-BRP, mouse IgG1), 1:500 guinea pig fc::nb anti-ALFA, 1:100 rat anti-HA	1:500 goat anti-mouse atto647N, 1:500 goat-anti-guinea pig AF568 (Invitrogen), 1:250 goat-anti-rat AF488 (Jackson)
1L, 1M	nAChRα5-smGdP-10xOllas panel	w; nAChRα5-KDRT-smGdP-10xOllas/+;	3% glyoxal fixative	ExLLSM	1:10 nc82 (anti-Brp, mouse IgG1), 1:1,000 rat anti-Ollas	1:500 goat anti-mouse CF633 (Biotium), 1:250 goat-anti-rat AF488 (Jackson)
1L, 1M	nAChRα6-smGdP-10xOllas panel	w; nAChRα6-KDRT-smGdP-10xOllas/+;	3% glyoxal fixative	ExLLSM	1:10 nc82 (anti-Brp, mouse IgG1), 1:1,000 rat anti-Ollas	1:500 goat anti-mouse CF633 (Biotium), 1:250 goat-anti-rat AF488 (Jackson)
1M	GluClα-smGdP-10xV5 panel	w;; GluClα-KDRT-smGdP-10xV5/+	3% glyoxal fixative	ExLLSM	1:10 nc82 (anti-Brp, mouse IgG1), 1:500 chicken anti-V5	1:500 goat anti-mouse CF633 (Biotium), 1:250 goat-anti-chicken AF488 (Jackson)
1M	Rdl-smGdP-10xV5 panel	w;; Rdl-KDRT-smGdP-10xV5/+	3% glyoxal fixative	ExLLSM	1:10 nc82 (anti-Brp, mouse IgG1), 1:500 chicken anti-V5	1:500 goat anti-mouse CF633 (Biotium), 1:250 goat-anti-chicken AF488 (Jackson)
Figure 2
2B	Brp	w, nAChRα7-KDRT-smGdP-10xOllas;;	addaxS	DPX	1:20 nc82 (anti-Brp, mouse IgG1), 1:10,000 rat anti-Ollas	1:500 FluoTag X2 anti-mouse IgG1 Atto647N (NanoTag), 1:500 goat anti-rat AF488 (Abcam)
2B, S1D	Rdl-smGdP-10xV5	w;;Rdl-KDRT-smGdP-10xV5/+	addaxS	DPX	1:500 mouse IgG2a anti-V5	1:500 goat anti-mouse AF488 (Invitrogen)
2B, S1C	Lcch3-smGdP-10xOllas	w, Lcch3-KDRT-smGdP-10xOllas/+;;	addaxS	DPX	1:10,000 rabbit anti-Ollas	1:500 goat anti-rabbit CF633 (Biotium)
2B, S1C	Grd-ALFA	w;;Grd-KDRT-1XALFA/+	addaxS	DPX	1:200 FluoTag X2 anti-ALFA::Atto488
2B, S1C	CG8916-smGdP-10xV5	yw/w, CG8916-KDRT-smGdP-10xV5;;	addaxS	DPX	1:500 mouse IgG2a anti-V5	1:500 goat anti-mouse AF488 (Invitrogen)
2B, S1D	GluClα-smGdP-10xV5	w;;GluClα-KDRT-smGdP-10xV5/+	addaxS	DPX	1:500 mouse IgG2a anti-V5	1:500 goat anti-mouse AF488 (Invitrogen)
2B	nAChRβ1-smGdP-10xHA	w;;nAChRβ1-KDRT-smGdP-10xHA/+	addaxS	DPX	1:1,000 rat anti-HA; 1:200 rabbit anti-DsRed	1:500 goat anti-rat AF488 (Abcam); 1:500 nb anti-rabbit Atto565 (NanoTag)
2B, S1C	nAChRα1-smGdP-10xOllas	w;;nAChRα1-KDRT-smGdP-10xOllas/+	addaxS	DPX	1:10,000 rat anti-Ollas	1:500 goat anti-rat AF488 (Abcam)
2B, S1C	nAChRα3-ALFA	w, nAChRα3-KDRT-1XALFA/+;;	addaxS	DPX	1:200 FluoTag X2 anti-ALFA::Atto488
2B, S1C	nAChRα5-smGdP-10xOllas	w;nAChRα5-KDRT-smGdP-10xOllas/+;	addaxS	DPX	1:10,000 rat anti-Ollas	1:500 goat anti-rat AF488 (Abcam)
2B	nAChRα6-smGdP-10xOllas	w;nAChRα6-KDRT-smGdP-10xOllas/+;	addaxS	DPX	1:10,000 rat anti-Ollas	1:500 goat anti-rat AF488 (Abcam)
2B	nAChRα7-1XALFA	w, nAChRα7-KDRT-1XALFA/+;;	addaxS	DPX	1:200 FluoTag X2 anti-ALFA::Atto488
2C, 2F	L5 GluClα-smGdP-10xV5	w, P{hs-FLPG5.PEST.Opt)attP3/w; {w+, 10xUAS-FRT-STOP-FRT-myrTdt-2A-KDR.PEST}attP5/+; P{w+, GMR64B07-Gal4}attP2/GluClα-KDRT-STOP-KDRT-smGdP-10xV5	addaxS	DPX	1:500 mouse IgG2a anti-V5, 1:500 rabbit anti-DsRed	1:500 goat anti-mouse AF488 (Invitrogen), 1:500 goat anti-rabbit AF568 (Invitrogen)
2D, 2F	L5 nAChRβ1-smGdP-10xHA	w, P{hs-FLPG5.PEST.Opt)attP3/w; {w+, 10xUAS-FRT-STOP-FRT-myrTdt-2A-KDR.PEST}attP5/+; P{w+, GMR64B07-Gal4}attP2/nAChRβ1-KDRT-STOP-KDRT-smGdP-10xHA	addaxS	DPX	1:500 mouse IgG2a anti-V5, 1:500 rabbit anti-DsRed	1:500 goat anti-rat AF488 (Abcam), 1:500 goat anti-rabbit AF568 (Invitrogen)
2E, 2F	L5 Rdl-smGdP-10xV5	w, P{hs-FLPG5.PEST.Opt)attP3/w; {w+, 10xUAS-FRT-STOP-FRT-myrTdt-2A-KDR.PEST}attP5/+; P{w+, GMR64B07-Gal4}attP2/Rdl-KDRT-STOP-KDRT-smGdP-10xV5	addaxS	DPX	1:500 mouse IgG2a anti-V5, 1:500 rabbit anti-DsRed	1:500 goat anti-mouse AF488 (Invitrogen), 1:500 goat anti-rabbit AF568 (Invitrogen)
2G	T4 GluClα-smGdP-10xV5	w, P{hs-FLPG5.PEST.Opt)attP3/w; P{w+, GMR42F06-Gal4}attP40/+; P{w+, 13xLexAoP-FRT-STOP-FRT-myrGFP-2A-KDR.PEST}attP1/GluClα-KDRT-STOP-KDRT-smGdP-10xV5	addaxS	DPX	1:500 mouse IgG2a anti-V5:AF550, 1:1,000 chicken anti-GFP	1:500 goat anti-chicken AF488 (Invitrogen)
Figure 3
3B, S4B		w, P{hs-FLPG5.PEST.Opt)attP3/w; {w+, 10xUAS-FRT-STOP-FRT-myrGFP-2A-KDR.PEST}attP40/+; P{GMR42F06-Gal4}attP2/GluClα-KDRT-STOP-KDRT-smGdP-10xV5	addaxS	DPX	1:500 mouse IgG2a anti-V5:AF550, 1:1,000 chicken anti-GFP	1:500 anti-chicken AF488 (Invitrogen)
3C, S4C	Rdl panel	w, P{hs-FLPG5.PEST.Opt)attP3/w; {w+, 10xUAS-FRT-STOP-FRT-myrGFP-2A-KDR.PEST}attP40/+; P{GMR42F06-Gal4}attP2/Rdl-KDRT-STOP-KDRT-smGdP-10xV5	addaxS	DPX	1:500 mouse IgG2a anti-V5:AF550, 1:1,000 chicken anti-GFP	1:500 anti-chicken AF488 (Invitrogen)
	Lcch3 panel	w, P{hs-FLPG5.PEST.Opt)attP3/Lcch3-KSK-smGdP-10xOllas; {w+, 10xUAS-FRT-STOP-FRT-myrGFP-2A-KDR.PEST}attP5/+; P{GMR42F06-Gal4}attP2/+	addaxS	DPX	1:10,000 rabbit anti-Ollas, 1:1,000 chicken anti-GFP	1:500 AbberiorStar635P Fluo Tag X4 anti-rabbit (NanoTag), 1:500 goat anti-chicken AF488 Plus (Invitrogen)
	CG8916 panel	w, P{hs-FLPG5.PEST.Opt)attP3/CG8916-KSK-smGdP-10xV5; {w+, 10xUAS-FRT-STOP-FRT-myrGFP-2A-KDR.PEST}attP5/+; P{GMR42F06-Gal4}attP2/+	addaxS	DPX	1:500 mouse IgG2a anti-V5, 1:1,000 chicken anti-GFP	1:500 goat anti-mouse AF568 (Invitrogen), 1:500 goat anti-chicken AF488 Plus (Invitrogen)
3D, S4D	nAChRα5 panel	w, P{hs-FLPG5.PEST.Opt)attP3/w; {w+, 10xUAS-FRT-STOP-FRT-myrGFP-2A-KDR.PEST}attP40/nAChRα5-KDRT-STOP-KDRT-smGdP-10xOllas; P{GMR42F06-Gal4}attP2/+	addaxS	DPX	1:10,000 rabbit anti-Ollas, 1:1,000 chicken anti-GFP	1:500 goat anti-rabbit AF568 (Abcam), 1:500 goat anti-chicken AF488 Plus (Invitrogen)
	nAChRβ1 panel	w, P{hs-FLPG5.PEST.Opt)attP3/w; {w+, 10xUAS-FRT-STOP-FRT-myrGFP-2A-KDR.PEST}attP40/+; P{GMR42F06-Gal4}attP2/nAChRβ1-KDRT-STOP-KDRT-smGdP-10xHA	addaxS	DPX	1:1,000 rat anti-HA, 1:1,000 chicken anti-GFP	1:500 goat anti-rat AF568 (Abcam), 1:500 goat anti-chicken AF488 Plus (Invitrogen)
	nAChRα1 panel	w, P{hs-FLPG5.PEST.Opt)attP3/w; {w+, 10xUAS-FRT-STOP-FRT-myrGFP-2A-KDR.PEST}attP40/+; P{GMR42F06-Gal4}attP2/nAChRα1-KDRT-STOP-KDRT-smGdP-10xOllas	addaxS	DPX	1:10,000 rabbit anti-Ollas, 1:1,000 chicken anti-GFP	1:500 goat anti-rabbit AF568 (Abcam), 1:500 goat anti-chicken AF488 Plus (Invitrogen)
Figure 4
4A, 4B		w, P{hs-FLPG5.PEST.Opt)attP3/w; {w+, 10xUAS-FRT-STOP-FRT-myrGFP-2A-KDR.PEST}attP40/+; P{GMR42F06-Gal4}attP2/Rdl-KDRT-STOP-KDRT-smGdP-10xV5	addaxS	DPX	1:500 mouse IgG2a anti-V5:AF550, 1:1,000 chicken anti-GFP	1:500 anti-chicken AF488 (Invitrogen)
4C, 4D		w, P{hs-FLPG5.PEST.Opt)attP3/w; {w+, 10xUAS-FRT-STOP-FRT-myrGFP-2A-KDR.PEST}attP40/+; P{GMR42F06-Gal4}attP2/GluClα-KDRT-STOP-KDRT-smGdP-10xV5	addaxS	DPX	1:500 mouse IgG2a anti-V5:AF550, 1:1,000 chicken anti-GFP	1:500 anti-chicken AF488 (Invitrogen)
4E		w, P{hs-FLPG5.PEST.Opt)attP3/w; {w+, 10xUAS-FRT-STOP-FRT-myrTdt-2A-KDR.PEST}attP5/+; P{w+, GMR64B07-Gal4}attP2/Rdl-KDRT-STOP-KDRT-smGdP-10xV5	addaxS	DPX	1:500 mouse IgG2a anti-V5, 1:500 rabbit anti-DsRed	1:500 goat anti-mouse AF488 (Invitrogen), 1:500 goat anti-rabbit AF568 (Invitrogen)
4F		w, P{hs-FLPG5.PEST.Opt)attP3/w; {w+, 10xUAS-FRT-STOP-FRT-myrTdt-2A-KDR.PEST}attP5/+; P{w+, GMR64B07-Gal4}attP2/GluClα-KDRT-STOP-KDRT-smGdP-10xV5	addaxS	DPX	1:500 mouse IgG2a anti-V5, 1:500 rabbit anti-DsRed	1:500 goat anti-mouse AF488 (Invitrogen), 1:500 goat anti-rabbit AF568 (Invitrogen)
Figure 5
5C	control	w/Y;;GluClα-KDRT-smGdP-10xV5/+	addaxS	DPX	1:20 nc82 (anti-Brp, mouse IgG1), 1:500 mouse IgG2a anti-V5, 1:500 rabbit anti-Mmd	1:500 anti-mouse IgG1 AF568 (Invitrogen), 1:500 anti-mouse IgG2a AF488 (Invitrogen), 1:500 anti-rabbit AF647 (Invitrogen)
	mmd mutant	slrp[1]/Y;;GluClα-KDRT-smGdP-10xV5/+	addaxS	DPX	1:20 nc82 (anti-Brp, mouse IgG1), 1:500 mouse IgG2a anti-V5, 1:500 rabbit anti-Mmd	1:500 anti-mouse IgG1 AF568 (Invitrogen), 1:500 anti-mouse IgG2a AF488 (Invitrogen), 1:500 anti-rabbit AF647 (Invitrogen)
Figure 6
6B-6C, S6D-S6E		w, P{hs-FLPG5.PEST.Opt)attP3/w, 10xUAS-myrTdt; P{w+, GMR42F06-LexA}attP40/P{R48A07-p65.AD}attP40; GluClα-KDRT-STOP-KDRT-smGdP-10xV5, 13xLexAoP-FRT-STOP-FRT-myrGFP-2A-KDR.PEST/P{VT046779-DBD}attP2	addaxS	ExLSM	1:7.2 nc82 (anti-Brp, mouse IgG1), 1:500 chicken anti-GFP, 1:100 mouse IgG2a anti-V5, 1:100 rabbit anti-DsRed	1:100 goat anti-mouse IgG1 CF405S (Biotium), 1:100 goat anti-chicken IgY (H+L) AF488 (Invitrogen), 1:100 goat anti-mouse IgG2a AF546 (Invitrogen), 1:100 Fab goat anti-rabbit IgG Fc SeTau647 (labeled in-house, Jackson/SETA BioMedicals)
6D		w;; GluClα-KDRT-smGdP-10xV5/+	addaxS	ExLSM	1:7.2 nc82 (anti-Brp, mouse IgG1), 1:100 mouse IgG2a anti-V5, 1:100 rabbit anti-Mmd	1:100 anti-mouse IgG1 CF405S (Biotium), 1:100 anti-mouse IgG2a AF546 (Invitrogen), 1:100 anti-rabbit AF488 (Abcam)
6E		w, mmd[Tag:V5.FRT]/Y;;	addaxS	ExLSM	1:7.2 nc82 (anti-Brp, mouse IgG1), 1:100 mouse IgG2a anti-V5, 1:100 rabbit anti-Mmd	1:100 anti-mouse IgG1 CF405S (Biotium), 1:100 anti-mouse IgG2a AF546 (Invitrogen), 1:100 anti-rabbit AF488 (Abcam)
6F		w, P{hs-FLPG5.PEST.Opt)attP3/w; {w+, 10xUAS-FRT-STOP-FRT-myrGFP-2A-KDR.PEST}attP40/+; R42F06 Gal4/GluClα-KDRT-STOP-KDRT-smGdP-10xV5	addaxS	ExLSM	1:7.2 nc82 (anti-Brp, mouse IgG1), 1:100 mouse IgG2a anti-V5, 1:100 rabbit anti-Mmd	1:100 anti-mouse IgG1 CF405S (Biotium), 1:100 anti-mouse IgG2a AF546 (Invitrogen), 1:100 anti-rabbit AF488 (Abcam)
Figure S1
S1C	nAChRβ1-smGdP-10xHA	w;;nAChRβ1-KDRT-smGdP-10xHA/+	addaxS	DPX	1:1,000 rat anti-HA	1:500 goat anti-rat AF488 (Abcam)
S1D	endogenous nAChRα6	w1118;;	3% glyoxal fixative	everbrite	1:1,000 rabbit anti-nAChRα6	1:500 goat anti-rabbit AF568 (Invitrogen)
S1D	nAChRα6-smGdP-10xOllas	w;nAChRα6-KDRT-smGdP-10xOllas/+;	3% glyoxal fixative	everbrite	1:10,000 rat anti-Ollas	1:500 goat anti-rat AF488 (Abcam)
S1D	endogenous nAChRα7	w1118;;	addaxS	DPX	1:1,000 rabbit anti-nAChRα7	1:500 goat anti-rabbit AF488 (Invitrogen)
S1D	nAChRα7-ALFA	w, nAChRα7-KDRT-1XALFA;;	addaxS	DPX	1:200 FluoTag X2 anti-ALFA::Atto488
S1D	endogenous Rdl	w1118;;	3% glyoxal fixative	everbrite	1:100 rabbit anti-Rdl	1:500 goat anti-rabbit AF568 (Invitrogen)
S1D	endogenous GluClα	w1118;;	addaxS	DPX	1:500 rabbit anti-MdGluClα, 1:20 nc82 (anti-Brp, mouse IgG1)	1:500 goat anti-rabbit AF568 (Invitrogen), 1:500 mouse anti-mouse AF647 (Invitrogen)
S1D	GluClα-smGdP-10xV5	w;;GluClα-KDRT-smGdP-10xV5/+	addaxS	DPX	1:500 mouse IgG2a anti-V5	1:500 goat anti-mouse AF488 (Invitrogen)
Figure S2
S2B		w, {w+, pBPhsFlp2PEST}attP3; nAChRα6-KDRT-stop-KDRT-smGdP-10xOllas/P{R13F02-p65.AD}attP40; P{R52H09-GAL4.DBD}attP2/{w+, 10xUAS-FRT-STOP-FRT-myrTdt-2A-KDR.PEST}VK00033	3% glyoxal fixative	DPX	1:10 nc82 (anti-Brp, mouse IgG1), 1:1000 guinea pig anti-RFP, 1:1000 rat anti-Ollas	1:500 goat anti-mouse CF633 (Biotium), 1:500 goat-anti-guinea pig AF568 (Invitrogen), 1:250 goat-anti-rat AF488 (Jackson)
S2C		w, {w+, pBPhsFlp2PEST}attP3; {w+, 10xUAS-FRT-STOP-FRT-myrTdt-2A-KDR.PEST}attP5/P{R30E08-p65.AD}attP40; P{R53C10-GAL4.DBD}attP2/Rdl-KDRT-STOP-KDRT-smGdP-10xV5	3% glyoxal fixative	DPX	1:10 nc82 (anti-Brp, mouse IgG1), 1:1000 guinea pig anti-RFP, 1:500 chicken anti-V5	1:500 goat anti-mouse CF633 (Biotium), 1:500 goat-anti-guinea pig AF568 (Invitrogen), 1:250 goat-anti-chicken AF488 (Jackson)
S2D		w, {w+, pBPhsFlp2PEST}attP3; {w+, 10xUAS-FRT-STOP-FRT-myrTdt-2A-KDR.PEST}attP5/+; P{R13F04-GAL4.DBD}attP2, P{R93D10-p65.AD}VK00027/Rdl-KDRT-STOP-KDRT-smGdP-10xV5	3% glyoxal fixative	DPX	1:10 nc82 (anti-Brp, mouse IgG1), 1:1000 guinea pig anti-RFP, 1:500 chicken anti-V5	1:500 goat anti-mouse CF633 (Biotium), 1:500 goat-anti-guinea pig AF568 (Invitrogen), 1:250 goat-anti-chicken AF488 (Jackson)
S2E-S2F, S2G-S2H, S2M-S2P	nAChRα6-smGdP-10xOllas	w;nAChRα6-KDRT-smGdP-10xOllas/+;	3% glyoxal fixative	ExLLSM	1:10 nc82 (anti-Brp, mouse IgG1), 1:1000 rat anti-Ollas	1:500 goat anti-mouse CF633 (Biotium), 1:250 goat-anti-rat AF488 (Jackson)
S2I-S2J, S2K-S2L, S2N-S2P	nAChRα1-smGdP-10xOllas	w;;nAChRα1-KDRT-smGdP-10xOllas/+	3% glyoxal fixative	ExLLSM	1:10 nc82 (anti-Brp, mouse IgG1), 1:1000 rat anti-Ollas	1:500 goat anti-mouse CF633 (Biotium), 1:250 goat-anti-rat AF488 (Jackson)
S2N-S2P	nc82	Canton-S	3% glyoxal fixative	ExLLSM	1:10 nc82 (anti-Brp, mouse IgG1)	1:500 goat anti-mouse CF633 (Biotium), 1:400 goat-anti-mouse AF488 (Jackson)
S2N-S2P	nAChRα5-smGdP-10xOllas	w;nAChRα5-KDRT-smGdP-10xOllas/+;	3% glyoxal fixative	ExLLSM	1:10 nc82 (anti-Brp, mouse IgG1), 1:1000 rat anti-Ollas	1:500 goat anti-mouse CF633 (Biotium), 1:250 goat-anti-rat AF488 (Jackson)
S2N-S2P	nAChRα7-smGdP-10xOllas	w, nAChRalpha7-KDRT-smGdP-10xOllas/+;;	3% glyoxal fixative	ExLLSM	1:10 nc82 (anti-Brp, mouse IgG1), 1:1000 rat anti-Ollas	1:500 goat anti-mouse CF633 (Biotium), 1:250 goat-anti-rat AF488 (Jackson)
S2N-S2P	nAChRβ1-smGdP-10xHA	w;;nAChRβ1-KDRT-smGdP-10xHA/+	3% glyoxal fixative	ExLLSM	1:10 nc82 (anti-Brp, mouse IgG1), 1:1000 rat anti-HA	1:500 goat anti-mouse CF633 (Biotium), 1:250 goat-anti-rat AF488 (Jackson)
S2N-S2P	Rdl-smGdP-10xV5	w;;Rdl-KDRT-smGdP-10xV5/+	3% glyoxal fixative	ExLLSM	1:10 nc82 (anti-Brp, mouse IgG1), 1:500 chicken anti-V5	1:500 goat anti-mouse CF633 (Biotium), 1:250 goat-anti-Ch AF488 (Jackson)
S2N-S2P	Lcch3-smGdP-10xOllas	w, Lcch3-KDRT-smGdP-10xOllas/+;;	3% glyoxal fixative	ExLLSM	1:10 nc82 (anti-Brp, mouse IgG1), 1:1000 rat anti-Ollas	1:500 goat anti-mouse CF633 (Biotium), 1:250 goat-anti-rat AF488 (Jackson)
S2N-S2P	GluClα-smGdP-10xV5	w;;GluClα-KDRT-smGdP-10xV5/+	3% glyoxal fixative	ExLLSM	1:10 nc82 (anti-Brp, mouse IgG1), 1:500 chicken anti-V5	1:500 goat anti-mouse CF633 (Biotium), 1:250 goat-anti-Ch AF488 (Jackson)
Figure S3
S3C, S3F	Tm3 GluClα-smGdP-10xV5	w, P{hs-FLPG5.PEST.Opt)attP3/w; {w+, 10xUAS-FRT-STOP-FRT-myrTdt-2A-KDR.PEST}attP5/+; P(GMR13E12-Gal4}attP2/GluClα-KDRT-STOP-KDRT-smGdP-10xV5	addaxS	DPX	1:200 rabbit anti-DsRed, 1:200 mouse IgG2a anti-V5	1:500 goat anti-rabbit AF568 (Invitrogen), 1:500 goat anti-mouse AF488 (Invitrogen)
S3D, S3F	Tm3 nAChRβ1-smGdP-10xHA	w, P{hs-FLPG5.PEST.Opt)attP3/w; {w+, 10xUAS-FRT-STOP-FRT-myrTdt-2A-KDR.PEST}attP5/+; P(GMR13E12-Gal4}attP2/nAChRβ1-KDRT-STOP-KDRT-smGdP-10xHA	addaxS	DPX	1:200 rabbit anti-DsRed, 1:1,000 rat anti-HA	1:500 goat anti-rabbit AF568 (Invitrogen), 1:500 goat anti-rat AF488 (Abcam)
S3E, S3F	Tm3 Rdl-smGdP-10xV5	w, P{hs-FLPG5.PEST.Opt)attP3/w; {w+, 10xUAS-FRT-STOP-FRT-myrTdt-2A-KDR.PEST}attP5/+; P(GMR13E12-Gal4}attP2/Rdl-KDRT-STOP-KDRT-smGdP-10xV5	addaxS	DPX	1:200 rabbit anti-DsRed, 1:200 mouse IgG2a anti-V5	1:500 goat anti-rabbit AF568 (Invitrogen), 1:500 goat anti-mouse AF488 (Invitrogen)
Figure S4
S4H, S4I	nAChRα5-smGdP-10xOllas, nAChRβ1-smGdP-10xHA	w, P{hs-FLPG5.PEST.Opt)attP3/w; {w+, 10xUAS-FRT-STOP-FRT-myrGFP-2A-KDR.PEST}attP40/nAChRα5-KSK-smGdP-10xOllas; P{GMR42F06-Gal4}attP2/nAChRβ1-KDRT-STOP-KDRT-smGdP-10xHA	addaxS	DPX	1:10,000 rabbit anti-Ollas, 1:1,000 rat anti-HA, 1:1,000 chicken anti-GFP	1:500 goat anti-rabbit AF647 (Invitrogen), 1:500 goat anti-rat AF568 (Abcam), 1:500 goat anti-chicken AF488 Plus (Invitrogen)
	nAChRα1-smGdP-10xOllas, nAChRβ1-smGdP-10xHA	w, P{hs-FLPG5.PEST.Opt)attP3/w; {w+, 10xUAS-FRT-STOP-FRT-myrGFP-2A-KDR.PEST}attP40/+; P{GMR42F06-Gal4}attP2, nAChRβ1-KDRT-STOP-KDRT-smGdP-10xHA/nAChRα1-KDRT-STOP-KDRT-smGdP-10xOllas	addaxS	DPX	1:10,000 rabbit anti-Ollas, 1:1,000 rat anti-HA, 1:1,000 chicken anti-GFP	1:500 goat anti-rabbit AF647 (Invitrogen), 1:500 goat anti-rat AF568 (Abcam), 1:500 goat anti-chicken AF488 Plus (Invitrogen)
Figure S5
S5B		w;;Rdl-KDRT-smGdP-10xV5/+	addaxS	DPX	1:500 mouse IgG2a anti-V5:DL550, 1:25 nc82 (anti-Brp, mouse IgG1)	1:500 goat anti-rat AF488 (Abcam) 1:500 FluoTag X2 anti-mouse IgG1 Atto647N (NanoTag)
S5C		w;;nAChRβ1-KDRT-smGdP-10xHA/+	addaxS	DPX	1:1,000 rat anti-HA, 1:20 nc82 (anti-Brp, mouse IgG1)	1:500 goat anti-rat AF488 (Abcam) 1:500 FluoTag X2 anti-mouse IgG1 Atto647N (NanoTag)
S5D		w;;GluClα-KDRT-smGdP-10xV5/+	addaxS	DPX	1:500 mouse IgG2a anti-V5:DL550, 1:25 nc82 (anti-Brp, mouse IgG1)	1:500 goat anti-rat AF488 (Abcam) 1:500 FluoTag X2 anti-mouse IgG1 Atto647N (NanoTag)
S5E-S5F		w, P{hs-FLPG5.PEST.Opt)attP3/w; {w+, 10xUAS-FRT-STOP-FRT-myrGFP-2A-KDR.PEST}attP40/+; P{GMR42F06-Gal4}attP2/nAChRβ1-KDRT-STOP-KDRT-smGdP-10xHA	addaxS	DPX	1:1,000 rat anti-HA, 1:1,000 chicken anti-GFP	1:500 goat anti-rat AF568 (Abcam), 1:500 goat anti-chicken AF488 Plus (Invitrogen)
Figure S6
S6B		w; PBac{brp-FRT-STOP-FRT-smGdP-10xV5-2A-LexA-VP16}VK00018, UAS-R, LexAoP-myrTdt/P{R48A07-p65.AD}attP40; Sb/P{VT046779-DBD}attP2	addaxS	ExLSM	1:100 mouse IgG2a anti-V5, 1:7.2 nc82 (anti-Brp, mouse IgG1), 1:100 rabbit anti-DsRed	1:100 goat anti-mouse IgG2a AF488 (Invitrogen), 1:100 goat anti-mouse IgG1 AF568 (Invitrogen), 1:100 Fab goat anti-rabbit IgG Fc SeTau647 (in-house Jackson/SETA BioMedicals)
